# *NOR1* and Mitophagy: An Insight into Sertoli Cell Function Regulating Spermatogenesis

**DOI:** 10.1101/2025.02.24.639874

**Authors:** Bhola Shankar Pradhan, Deepyaman Das, Hironmoy Sarkar, Indrashis Bhattacharya, Subeer S Majumdar

## Abstract

The development and differentiation of germ cell (Gc) is supported by the Sertoli cel (Sc). We previously reported that a developmental switch in Sc around 12 days of age onwards in rats. During the process of differentiation of Sc, the differential expression of mitophagy-related genes and its role in male fertility is poorly understood. To address this gap, we evaluated the microarray dataset GSE48795 to identify 12 mitophagy-related hub genes - *Egfr, Bcl2, Ccl2, Mmp2, Igf1, Fgf7, Apoe, Fos, Cxcl12, Ocln, Dcn,* and *Snca*. We identify *NOR1* as a potential mitophagy-related gene of interest due to its strong regulatory association with two hub genes Bcl2 and Fos. To determine the importance of our analysis of finding key mitophagy-related genes, we generated a transgenic rat model with Sc-specific knockdown of *NOR1* during puberty. Adult male transgenic rats were found to be infertile due to impaired spermatogenesis, indicating a critical role for *NOR1* in Sc function. These findings suggest that mitophagy-related genes may play an important role in the differentiation of Sc and thereby, regulate male fertility.
