## Supplementary material for "*NOR1* and Mitophagy: An Insight into Sertoli Cell Function Regulating Spermatogenesis": Supplemenatry Table1

### Sheet: 5 vs 12 day old
MRDEGs for sertoli cell development in 12 day old sertoli cells from rat testes
GENE_SYMBOL	adj.P.Val	logFC
Apoe	0.0005897	-3.85712
Ccl2	0.0014038	-3.57606
Cgn	0.0073353	2.56777
Chga	0.0061944	2.48096
Chgb	0.0180542	2.19711
Col11a1	0.0028353	-2.86465
Colec12	0.0067826	-2.24415
Cpeb4	0.001324	3.05929
Cxcl12	0.0011194	-3.33734
Dcn	0.0001451	-5.60853
Dock8	0.0057768	2.24684
Ephb2	0.0387093	-2.27082
Fgf7	0.0088336	-2.86158
Fgfr2	0.0371297	-1.61272
Fos	0.0136404	-2.42985
Igf1	0.0031061	-2.86964
Itga6	0.0045796	3.90026
Lrrc17	0.0098019	-2.23771
Mmp2	0.0036504	-2.71833
Nme4	0.0353336	-1.58132
Nr4a3	0.0002738	4.53113
Nup210	0.001177	3.3811
Ocln	0.0370223	1.60815
Plod2	0.0313556	-1.92987
Pnoc	0.0007329	3.58243
Smoc2	0.0034871	-3.68789
Snca	0.0216837	3.05459
Acsl1	0.0218244	2.71649
Actc1	0.0252302	2.57463
Atp1b1	0.0157794	2.13576
Bcl2	0.0364992	2.17723
Clec16a	0.0022091	2.7698
Col5a3	0.0125303	-2.11181
Egfr	0.0346997	-2.1356
Epha3	0.0031828	-2.98924
Igf2bp2	0.0082101	-2.10885
Il24	0.0290257	-1.84447
Ina	0.0059691	2.70588
Khdrbs3	0.0285007	2.00839
Kif12	0.0133244	-2.51267
Lgals3bp	0.035821	-1.69887
Limch1	0.021545	1.99625
Lrp2	0.0139255	2.31556
Maged2	0.0285774	-1.83674
Mpzl1	0.0478069	-1.62318
Mrps10	0.0224104	2.5814
Mst1	0.0417507	1.78466
Neto2	0.0086289	2.57454
Pde4d	0.0011655	3.79439
Pkp2	0.0067466	2.36593
Ppm1l	0.0113014	2.84289
Prkaa2	0.000613	4.23369
Ptpn13	0.0203637	1.79158
Ret	0.0033793	2.97087
Rpl3l	0.0013717	3.58267
Rundc3b	0.0020561	3.37477
S100a16	0.0190302	-1.85476
Sfrp4	0.0179584	-2.93222
Slc29a1	0.0035038	-2.65548
Spdya	0.0008798	3.70169
Tmed5	0.0401179	1.70445
Trpc4	0.0030919	3.21375
Ubr5	0.0179279	1.9774
Usp32	0.0187116	2.17883
Vmp1	0.0192958	-1.82035
Wbp11	0.0374358	1.56963
Casq2	0.0052031	2.71659
Cd93	0.0052428	-2.33592
Cldn7	0.0055727	-2.5354
Ctsk	0.0290257	-1.91871
Cxadr	0.0163631	2.06198
Epas1	0.0085223	2.41344
Fmod	0.0047227	-2.67696
Glul	0.0280187	-2.1877
Gpm6a	0.0056784	3.03696
Krt18	0.010489	-2.09857
Maob	0.0407403	-1.80286
Vcam1	0.0100352	-3.83208
Amotl2	0.001401	3.20228
Atp12a	0.00401	2.91162
Atp2b3	0.0393549	1.52898
Ca2	0.0071725	-2.55674
Casc3	0.0318021	1.74081
Chst3	0.0131589	2.02778
Ctnnd1	0.0234346	1.95904
Dhx9	0.0493237	1.64488
Edc4	0.0047435	2.39074
Hmgcs2	0.0004625	-4.34925
Irgm	0.0017605	-2.84397
Mrps7	0.0294756	2.27044
Mycn	0.0010622	3.23567
Myh2	0.0015515	3.0048
Pfkfb3	0.0425173	1.81135
Ranbp2	0.0041288	2.50625
Slc6a15	0.0304599	2.41628
Tnrc6a	0.0036504	3.46054
Tuba8	0.0177587	-2.62543
Ucp1	0.0309633	1.79512
Ugcg	0.0306194	1.74973

### Sheet: 5 vs 60 day old
MRDEGs for sertoli cell development in 60 day old sertoli cells from rat testes
GENE_SYMBOL	adj.P.Val	logFC
Cxcl12	6.27e-05	-7.30095
Igf1	7.23e-05	-6.96739
Mmp2	8.18e-05	-4.71728
Lrrc17	9.81e-05	-4.76707
Apoe	9.96e-05	-4.72295
Cgn	0.0001836	4.66048
Chga	0.0001911	4.29091
Dcn	0.0002379	-6.08813
Smoc2	0.0002451	-4.41797
Fgfr2	0.0002839	-6.04595
Fos	0.0004431	-4.62382
Dock8	0.0005448	3.27248
Col11a1	0.0005651	-5.39388
Chgb	0.000717	4.52385
Colec12	0.0013679	-4.43145
Plod2	0.0018493	-3.93173
Ocln	0.0023296	1.97411
Nme4	0.0023557	-2.784
Ccl2	0.0038666	-2.13536
Cpeb4	0.0038666	2.27896
Nup210	0.0049559	1.67782
Ephb2	0.0072507	-2.96432
Fgf7	0.0086812	-3.03561
Snca	0.0103273	1.78606
Itga6	0.0114002	3.31139
Nr4a3	0.0343903	1.53135
Pnoc	0.045721	1.63099
Spdya	5.16e-05	6.15154
Sfrp4	0.00011	-4.23622
Igf2bp2	0.0001114	-5.20021
Clec16a	0.0001256	4.55114
Rundc3b	0.0001402	4.57461
Prkaa2	0.0001933	4.2358
S100a16	0.0002549	-4.89198
Mst1	0.0005578	6.3898
Ret	0.000643	3.49345
Vmp1	0.0007516	-2.47615
Pde4d	0.0007642	3.03935
Atp1b1	0.0012025	3.10963
Khdrbs3	0.0013495	2.93597
Egfr	0.0015064	-4.7095
Epha3	0.0018226	-2.57153
Usp32	0.0019283	3.19672
Il24	0.0020238	2.6467
Trpc4	0.0026166	2.09443
Ptpn13	0.0026239	1.79378
Mpzl1	0.0026694	-2.03938
Lrp2	0.0028861	2.48913
Maged2	0.0031965	-2.2245
Limch1	0.0039488	2.33942
Kif12	0.0045867	-2.6704
Slc29a1	0.0049446	-1.95432
Neto2	0.01128	1.7978
Acsl1	0.0130185	1.3224
Col5a3	0.0168418	-3.18281
Wbp11	0.0231279	1.31781
Lgals3bp	0.0231632	1.48327
Ubr5	0.0237329	2.18886
Mrps10	0.0244829	2.34422
Ppm1l	0.0352003	1.63731
Pkp2	0.0354364	1.39335
Ina	0.039036	1.72542
Tmed5	0.0391279	0.998704
Rpl3l	0.0456328	1.36943
Bcl2	0.0458002	1.89532
Actc1	0.0483979	-2.24566
Lrrc46	4.83e-05	7.09046
Olfml2a	0.0001164	-4.1231
Clu	0.0001188	3.92297
Spata18	0.0001423	4.90144
Idh2	0.0002388	-4.13752
Igfbp3	0.0003408	-4.64585
Hspa2	0.0003609	3.41086
Il1b	0.0004108	-4.14845
Fgfr1	0.0006194	-3.89824
Dhrs2	0.0006235	4.88238
Nefm	0.0006603	-3.47662
Uchl1	0.0007375	3.09669
Stom	0.0012025	3.98358
Nupr1	0.0014748	-4.07198
Stim1	0.0015098	3.79406
Bok	0.0018023	2.5361
Dbn1	0.0020454	-2.58494
Clip3	0.002085	-3.56748
Eno2	0.0027607	-4.17827
Syne2	0.0028477	2.67423
Slc26a2	0.0029274	1.94742
Ankrd50	0.0033106	-2.26683
Eps15	0.0036476	1.75567
Myh11	0.0036476	-3.39012
Slc7a2	0.0037287	2.37505
Ugdh	0.0038269	-2.49213
Fn1	0.0040862	-3.53822
Gpm6b	0.0043557	-3.70449
Nde1	0.0044984	-1.77252
Slc1a3	0.0044984	-2.04704
Akap14	0.0046308	2.26047
Aldh2	0.0048004	2.08811
Actg2	0.005	-3.67354
Mcam	0.0053937	-2.89938
Ccne2	0.0059427	1.66631
Prickle2	0.0059855	-2.11836
Maged1	0.0063454	1.66916
Slc35a2	0.0064906	1.89127
Pdia6	0.0067521	-1.54664
Nr3c1	0.0069831	-1.51199
Dsp	0.0071023	2.04283
Tacc1	0.0075301	1.7951
Csta	0.0097637	1.39223
Fasn	0.0102483	-1.58231
Plp1	0.0110866	3.30362
Endog	0.0111853	-1.489
Sgpl1	0.0112255	1.45831
Shroom3	0.0112429	2.72709
Acly	0.0112733	-1.47533
Ndrg2	0.0135691	-1.67029
Foxm1	0.0146046	-1.73866
Pls3	0.0146276	-3.15073
Prkab1	0.0169055	-1.57297
Mtss1	0.0171382	-1.55096
Plscr1	0.0173247	1.33864
Gcnt2	0.0175308	-3.61556
Bub1	0.0176018	1.3493
Slc38a2	0.01883	-1.64156
Nexn	0.0197118	-1.81488
Pdk4	0.0197205	-2.70604
Osbpl10	0.0199443	-2.09847
Mylk	0.0199705	-2.15228
Dhfr	0.019993	-1.28723
Ldhb	0.0210392	1.16532
Tpd52	0.0218121	1.38098
Nkd2	0.0228493	-1.66668
Cav1	0.0238572	-1.51999
Ms4a4a	0.0247577	-2.07467
Parp1	0.0280773	1.09897
C1qbp	0.0282793	-1.33231
Stx7	0.0293877	1.31124
Rfwd3	0.0311607	1.22568
Psat1	0.0337629	-1.50265
Eps8	0.034636	1.53571
Pim2	0.0357912	1.62388
Lmnb2	0.0378444	-1.49446
Spcs2	0.0393323	-1.11265
Il13ra1	0.0411361	-1.1724
Ppib	0.0424682	-1.06663
Ccnd1	0.0433069	-1.96477
Ahnak	0.0438427	-0.94538
Myo6	0.0447787	1.39932
Sptbn1	0.0451888	-1.15098
Sec61b	0.049755	-1.13101
Sncaip	8.21e-05	-4.87848
Ak8	8.9e-05	5.68484
Pgk2	0.0001021	6.12349
Fbp1	0.0001332	5.21106
Fam131b	0.000211	-3.70673
Pabpc3	0.0002337	4.88568
Alas2	0.0002882	4.27551
Spata4	0.000366	6.57704
Slc1a5	0.0003845	-4.2643
Cspg5	0.0004609	3.11541
Hspa1b	0.0006783	-3.34872
Slc17a9	0.0007476	2.92679
Ggt7	0.0008604	-2.66071
Utrn	0.000917	2.50385
Calu	0.0009489	-2.26159
Mllt3	0.0010168	-2.34467
Gpc1	0.0010676	-2.47402
Coro1a	0.0011284	-2.46204
Flnc	0.0011955	-4.03419
Akap1	0.0011996	-2.8073
Lrrc20	0.0012592	-2.53947
Mapk15	0.0012931	3.60752
Cetn1	0.0013251	7.597
Prkcb	0.0014358	-6.07045
Col1a1	0.0014477	-4.23422
Mak	0.0016361	2.69232
Asb2	0.0016658	-3.24252
Trib3	0.001715	-2.30885
Pck2	0.0018975	-3.64345
Supt3h	0.0019149	1.95927
Oscp1	0.0019153	2.59067
Csnk1e	0.0019515	-2.37411
Ezr	0.0019868	2.06885
Fbxo7	0.0020142	2.13648
S100a13	0.0020175	-2.22136
Marcksl1	0.0020268	3.01904
Jup	0.0021047	3.00131
Dpf3	0.002131	2.88453
Kif1c	0.0021744	-2.13057
Prkcd	0.0022244	-2.31224
Rcan1	0.0022664	1.84238
Casp3	0.0023426	-2.95123
Coro1c	0.0023996	-2.28796
Marcks	0.0024122	-2.4576
Slc25a13	0.0025036	2.06199
Tsga13	0.0026158	3.03016
Mospd2	0.0027654	-2.14868
Fabp5	0.0027781	-2.00972
Dnajb2	0.0028199	2.28684
Taf9b	0.0029955	2.43085
Angel1	0.003011	2.08377
Numb	0.0030313	2.36003
Stk4	0.0031937	2.11274
Bag3	0.0031965	-1.95223
Ckap4	0.0033194	-3.46573
Reep3	0.0033429	-3.35672
Rasd2	0.0033817	-2.36451
Mtor	0.0034947	1.80158
Cyp20a1	0.003541	-1.99244
Plp2	0.0036411	-4.1253
Acta1	0.0036476	3.58573
Sugp2	0.0036564	2.3222
Mapk10	0.0036701	2.47965
Fndc3a	0.0037696	2.48834
Msrb2	0.0037938	2.20795
Eif2ak3	0.0038275	-2.16959
Wwox	0.0038955	1.97263
Acsl3	0.0039701	-2.22133
Nphp1	0.0042608	2.26934
Mxra7	0.0044956	-3.32411
E2f1	0.0045033	-1.80013
Sarm1	0.0047904	-2.41256
Fads2	0.0048113	-2.30024
Snap29	0.0049041	1.9885
Ece1	0.004933	1.77082
Isg15	0.0050601	3.39609
Map1a	0.0051714	-3.15504
Impdh2	0.0055169	-1.75296
Rpl10a	0.0056445	-1.53474
Zfyve9	0.005742	2.78295
Chchd10	0.0057428	1.99127
Kdelr1	0.0059101	-1.60401
Armcx2	0.0059269	-1.7448
Gsn	0.0059967	-2.71744
Fam83b	0.0060396	2.67258
Limk1	0.0060469	-1.6879
Tnik	0.0062844	2.38464
Rasal2	0.0063129	1.63389
Nrg1	0.0063974	-2.84493
Itgb1	0.0064624	-1.76754
Tex2	0.0064893	2.30259
Slc12a6	0.0065017	1.82138
Alb	0.0066138	2.59006
Eif3a	0.006706	-1.96337
Prkd3	0.0067129	-2.00758
Rufy3	0.0069813	2.66112
Dpysl5	0.0073098	2.43978
Naa10	0.0073576	-2.07842
Myo9a	0.0073928	2.79142
Myo18a	0.0074049	-2.92673
Shc1	0.0074049	-1.5618
Dnajb6	0.0074223	1.79895
Mpg	0.0077854	-1.80998
Flnb	0.0080022	3.21776
Sdccag8	0.0081797	2.75277
Rps25	0.008196	-2.45991
Zc3h7b	0.0082721	1.6423
Rpl10	0.0085978	-1.66889
Sv2a	0.0086308	-2.43897
Zbed3	0.0087036	-2.65526
Apbb1	0.0087442	-1.80902
Adamts7	0.0089041	-2.00747
Nans	0.0090569	-1.37121
Nfkb1	0.0091272	-1.78802
Abl1	0.00921	-1.65533
Pi4ka	0.0093323	1.73942
Wipi1	0.0094685	-1.47277
Ccdc60	0.0094747	2.06579
Rpl15	0.0096266	-1.53859
Pcdh7	0.0098527	-4.19753
Hs2st1	0.0102692	-1.40142
Sec23a	0.0103273	-1.90204
Ddx21	0.0103522	-1.35277
Tbc1d5	0.0104243	1.49006
Megf8	0.0105436	2.09332
Rpl36a	0.0105529	-2.14585
Trpv4	0.0106004	-2.6096
Vim	0.0108714	-1.33327
Lmo7	0.0109809	2.03237
Atf5	0.0109835	-1.72544
Slc7a6os	0.0110078	1.5204
Rps3	0.0111408	-1.5413
Capn5	0.0116981	-1.37005
Cbx3	0.0122071	-1.91236
Gga2	0.0123379	-1.61447
Atl1	0.0123655	1.49422
Pdcd6ip	0.0129491	1.28137
Lrba	0.0131448	2.67986
Fxr2	0.0133425	1.80713
Tnfrsf1a	0.0135331	-1.8689
Tpm3	0.0139504	2.30946
Neo1	0.0139612	1.87725
Bag6	0.0141518	1.47475
Fhod1	0.0142042	-2.253
Erbb2	0.0143723	-2.2384
Vgf	0.0145745	3.03209
Rpsa	0.0147595	-1.38679
Gsdma	0.014774	1.76692
Fam13b	0.0155613	2.25748
Rps6kc1	0.0158925	-1.36318
Ankrd46	0.0160681	-1.32927
Srm	0.0161155	-1.38348
Igf2r	0.0163934	-1.39108
Mfn1	0.0165432	1.29463
Baiap2	0.0169166	2.15291
Tmpo	0.0169944	-1.53041
Cdk14	0.0170497	-2.17693
Spg11	0.0171144	1.2965
Retsat	0.0171187	1.52263
Rpl4	0.0172462	-1.44403
Srebf1	0.0173346	-1.64931
Tdrkh	0.0174316	1.6199
Heatr5b	0.0174882	1.21131
Nedd4	0.0176957	-1.53546
Hspa1l	0.0177095	1.96909
Hsp90aa1	0.0178122	1.33419
Trappc2	0.018033	1.36669
Pld2	0.0180732	-2.73377
Ift88	0.0181234	1.29217
Nono	0.0183585	-1.66364
Fundc1	0.0193119	-1.43326
Rpl6	0.0193477	-1.29732
Sirt4	0.0194007	1.2139
Hnrnpa1	0.0194673	-1.4611
Fubp3	0.019635	-1.86962
Zbtb44	0.0197857	1.43953
Shmt1	0.019818	-1.38826
Casp8	0.0200025	-1.67843
Pnrc2	0.020025	-1.64119
Plekhm2	0.020698	-1.59103
Slc25a24	0.020698	-1.25364
Dgkz	0.0207459	-1.84527
Dusp1	0.0209406	-1.62203
Sec16b	0.0210077	-1.37718
Cpt1c	0.0214274	-1.38815
Hapln1	0.0216289	-2.26179
Ndufs4	0.0216857	1.2317
Lrrfip1	0.0224596	-2.94018
Tmem39a	0.0227267	-1.26954
Dsg2	0.0231926	-1.58728
Glud1	0.0232964	-1.37426
Tubb6	0.0235262	-1.2904
Cox6a2	0.0236214	-1.20009
Apln	0.0239702	2.22533
Satb1	0.0239769	-2.31764
Asns	0.0241764	1.31503
Myc	0.0246552	-1.38334
Rpl27	0.0247842	-1.14757
Dusp22	0.0249316	1.30266
Vcl	0.0249489	1.84573
Dock6	0.0251235	-1.75242
Mapk3	0.025845	1.72253
Pphln1	0.0259276	1.23011
Hes1	0.0260842	-1.39346
Gphn	0.026385	1.28002
Hs1bp3	0.0265812	-1.14348
Sec22b	0.0268553	-1.18327
Rps11	0.026964	-1.29799
Clcc1	0.0273808	-1.13556
Glce	0.0278049	-1.41143
Eef1g	0.0278608	-1.45046
Ralgapa1	0.027969	1.66952
Wipi2	0.0282647	1.10301
U2surp	0.0283154	2.08463
Rpl18	0.0287324	-1.17389
Slc30a7	0.0287491	-1.87444
Rnf34	0.0287683	1.10002
Atp6v1a	0.0287693	1.14103
Srsf1	0.0288417	-1.29662
Rps2	0.0289031	-1.39498
Tfam	0.0292021	-1.17068
Kdr	0.0292479	-2.03198
Creb1	0.0293877	1.16753
Eef1a2	0.0301473	2.15266
Rps6kb1	0.0305886	-1.41684
Abce1	0.0307835	-1.53653
Pycard	0.0307841	-1.7236
Stbd1	0.0310553	1.0739
Rps9	0.0312625	-1.35064
Mfn2	0.0314715	1.5354
Sun2	0.0314715	2.44998
Htt	0.031798	1.92295
Itga5	0.0319906	-1.81437
Lrig1	0.032264	-1.48194
Kif16b	0.03228	1.54807
Eif4b	0.0328504	-1.33262
Vamp2	0.0328569	1.23202
Tfeb	0.0330733	1.47553
Vps45	0.0331034	1.50457
Slc25a36	0.0331249	-1.07614
Tmem209	0.0332711	1.2353
Slc4a7	0.0333046	2.00781
Syngr2	0.0333423	1.79606
Rps7	0.0333802	-1.18398
Rnpep	0.0336119	-1.20035
Clpb	0.0338595	1.16016
Rps8	0.0338888	-1.45207
Gls2	0.0341366	1.47298
Phlda1	0.0341801	-1.22577
Mark2	0.0342052	1.74148
Sec24a	0.0343222	1.13681
Atp7a	0.0345126	1.63273
Reep5	0.0347969	-1.05133
Pias2	0.0350142	1.28081
Tchp	0.0351969	1.56753
Bag4	0.0356214	1.11334
Suclg2	0.0363132	-1.16002
Hmgb1	0.0366826	-1.11496
Rpl29	0.0367369	-1.43406
Map1lc3b	0.0380427	1.27131
Tsc1	0.0386946	1.07471
Scap	0.0393254	1.13875
Thop1	0.0393944	1.4131
Ormdl3	0.0396946	1.62548
Snx11	0.0399255	1.10703
Ajuba	0.0399988	1.90249
Npm1	0.0402496	-1.16973
Pcbp1	0.0403096	-0.951505
Rps24	0.0403552	-1.37882
Apaf1	0.0410276	-1.38264
Odf2l	0.0410661	1.8535
Akt2	0.0412679	2.5267
Ralb	0.0419315	1.50157
Tslp	0.0422217	-1.53009
Fyttd1	0.042577	1.13934
Drap1	0.0426172	1.18466
Rhbdd2	0.0426297	1.57935
Ppp1r12a	0.0428655	1.19524
Gdi1	0.042892	1.72422
Slc12a7	0.0432777	0.972896
Csnk2b	0.0434844	1.08906
Tspo	0.0439794	1.26209
Sacs	0.0442697	-1.52468
Gpam	0.0444328	1.52236
Tor1aip2	0.0446755	-0.924175
Map3k12	0.0448905	-1.17974
Cnp	0.045015	2.35289
Bcap31	0.0451888	1.13917
Mov10	0.0451888	1.59987
Pla2g6	0.0454682	2.03073
Pfn2	0.0454876	-1.1116
Diablo	0.0456098	1.085
Smad4	0.0456098	-1.11215
Pcm1	0.0463549	1.16699
Hsd17b10	0.0470164	-1.05311
Ogt	0.0473104	-1.35795
Snrpa	0.0473208	-1.17886
Zc3h13	0.0477515	-0.994989
Srsf7	0.0477808	-1.19504
Calm2	0.0485557	0.972648
Lepr	0.049047	-1.03082
Nipsnap1	0.0491823	-1.67192
Srsf3	0.0491824	-1.13216
Rrbp1	0.0495651	-1.17745
Dnajc11	0.0497397	1.14793

### Sheet: common MRDEGs
Common MRDEGs for sertoli cell development in both 12 and 60-day old sertoli cells from rat testes
GENE_SYMBOL	adj.P.Val (12)	logFC (12)	adj.P.Val (60)	logFC (60)
Acsl1	0.0218244	2.71649	0.0130185	1.3224
Actc1	0.0252302	2.57463	0.0483979	-2.24566
Apoe	0.0005897	-3.85712	9.96e-05	-4.72295
Atp1b1	0.0157794	2.13576	0.0012025	3.10963
Bcl2	0.0364992	2.17723	0.0458002	1.89532
Ccl2	0.0014038	-3.57606	0.0038666	-2.13536
Cgn	0.0073353	2.56777	0.0001836	4.66048
Chga	0.0061944	2.48096	0.0001911	4.29091
Chgb	0.0180542	2.19711	0.000717	4.52385
Clec16a	0.0022091	2.7698	0.0001256	4.55114
Col11a1	0.0028353	-2.86465	0.0005651	-5.39388
Col5a3	0.0125303	-2.11181	0.0168418	-3.18281
Colec12	0.0067826	-2.24415	0.0013679	-4.43145
Cpeb4	0.001324	3.05929	0.0038666	2.27896
Cxcl12	0.0011194	-3.33734	6.27e-05	-7.30095
Dcn	0.0001451	-5.60853	0.0002379	-6.08813
Dock8	0.0057768	2.24684	0.0005448	3.27248
Egfr	0.0346997	-2.1356	0.0015064	-4.7095
Epha3	0.0031828	-2.98924	0.0018226	-2.57153
Ephb2	0.0387093	-2.27082	0.0072507	-2.96432
Fgf7	0.0088336	-2.86158	0.0086812	-3.03561
Fgfr2	0.0371297	-1.61272	0.0002839	-6.04595
Fos	0.0136404	-2.42985	0.0004431	-4.62382
Igf1	0.0031061	-2.86964	7.23e-05	-6.96739
Igf2bp2	0.0082101	-2.10885	0.0001114	-5.20021
Il24	0.0290257	-1.84447	0.0020238	2.6467
Ina	0.0059691	2.70588	0.039036	1.72542
Itga6	0.0045796	3.90026	0.0114002	3.31139
Khdrbs3	0.0285007	2.00839	0.0013495	2.93597
Kif12	0.0133244	-2.51267	0.0045867	-2.6704
Lgals3bp	0.035821	-1.69887	0.0231632	1.48327
Limch1	0.021545	1.99625	0.0039488	2.33942
Lrp2	0.0139255	2.31556	0.0028861	2.48913
Lrrc17	0.0098019	-2.23771	9.81e-05	-4.76707
Maged2	0.0285774	-1.83674	0.0031965	-2.2245
Mmp2	0.0036504	-2.71833	8.18e-05	-4.71728
Mpzl1	0.0478069	-1.62318	0.0026694	-2.03938
Mrps10	0.0224104	2.5814	0.0244829	2.34422
Mst1	0.0417507	1.78466	0.0005578	6.3898
Neto2	0.0086289	2.57454	0.01128	1.7978
Nme4	0.0353336	-1.58132	0.0023557	-2.784
Nr4a3	0.0002738	4.53113	0.0343903	1.53135
Nup210	0.001177	3.3811	0.0049559	1.67782
Ocln	0.0370223	1.60815	0.0023296	1.97411
Pde4d	0.0011655	3.79439	0.0007642	3.03935
Pkp2	0.0067466	2.36593	0.0354364	1.39335
Plod2	0.0313556	-1.92987	0.0018493	-3.93173
Pnoc	0.0007329	3.58243	0.045721	1.63099
Ppm1l	0.0113014	2.84289	0.0352003	1.63731
Prkaa2	0.000613	4.23369	0.0001933	4.2358
Ptpn13	0.0203637	1.79158	0.0026239	1.79378
Ret	0.0033793	2.97087	0.000643	3.49345
Rpl3l	0.0013717	3.58267	0.0456328	1.36943
Rundc3b	0.0020561	3.37477	0.0001402	4.57461
S100a16	0.0190302	-1.85476	0.0002549	-4.89198
Sfrp4	0.0179584	-2.93222	0.00011	-4.23622
Slc29a1	0.0035038	-2.65548	0.0049446	-1.95432
Smoc2	0.0034871	-3.68789	0.0002451	-4.41797
Snca	0.0216837	3.05459	0.0103273	1.78606
Spdya	0.0008798	3.70169	5.16e-05	6.15154
Tmed5	0.0401179	1.70445	0.0391279	0.998704
Trpc4	0.0030919	3.21375	0.0026166	2.09443
Ubr5	0.0179279	1.9774	0.0237329	2.18886
Usp32	0.0187116	2.17883	0.0019283	3.19672
Vmp1	0.0192958	-1.82035	0.0007516	-2.47615
Wbp11	0.0374358	1.56963	0.0231279	1.31781
